# TaqMan Array Cards enable monitoring of diverse enteric pathogens across environmental and host reservoirs

**DOI:** 10.1101/2020.10.27.356642

**Authors:** Rachael Lappan, Rebekah Henry, Steven L. Chown, Stephen P. Luby, Ellen E. Higginson, Lamiya Bata, Thanavit Jirapanjawat, Christelle Schang, John J. Openshaw, Joanne O’Toole, Audrie Lin, Autiko Tela, Amelia Turagabeci, Tony H.F. Wong, Matthew A. French, Rebekah R. Brown, Karin Leder, Chris Greening, David McCarthy

## Abstract

**Background:** Multiple bacteria, viruses, protists, and helminths cause enteric infections that greatly impact human health and wellbeing. These enteropathogens are transmitted via several pathways through human, animal, and environmental reservoirs. Individual quantitative PCR (qPCR) assays have been extensively used to detect enteropathogens within these types of samples, whereas the TaqMan Array Card (TAC) that allows simultaneous detection of multiple enteropathogens has only previously been validated in human clinical samples.

**Methods:** Here, we performed a comprehensive double-blinded comparison of the performance of a custom TAC relative to standard qPCR for the detection of eight enteric targets, by using spiked samples, wastewater from Melbourne (Australia), and human, animal, and environmental samples from informal settlements in Suva, Fiji.

**Findings:** Both methods exhibited high and comparable specificity (TAC: 100%, qPCR: 94%), sensitivity (TAC: 92%; qPCR: 100%), and quantitation accuracy (TAC: 91%; qPCR: 99%) in non-inhibited sample matrices. PCR inhibitors substantially impacted detection via TAC, though this issue was alleviated by 10-fold sample dilution. Among samples from informal settlements, the two techniques were comparable for detection (89% agreement) and quantitation (R^2^ = 0.82). The TAC additionally included 38 other targets, enabling detection of diverse faecal pathogens and extensive environmental contamination that would be prohibitively labour intensive to assay by standard qPCR.

**Interpretation:** Overall, the two techniques produce comparable results across diverse sample types, with qPCR prioritising greater sensitivity and quantitation accuracy, and TAC trading small reductions in these for a cost-effective larger enteropathogen panel that enables a greater number of enteric pathogens to be analysed concurrently, which is beneficial given the abundance and variety of enteric pathogens in environments such as urban informal settlements. The ability to monitor multiple enteric pathogens across diverse reservoirs in turn allows better resolution of pathogen exposure pathways, and the design and monitoring of interventions to reduce pathogen load.

**Funding:** Wellcome Trust *Our Planet, Our Health* program [OPOH grant 205222/Z/16/Z].
