## Supplementary material for "TaqMan Array Cards enable monitoring of diverse enteric pathogens across environmental and host reservoirs": Table S2

### Sheet: Sample set 1
Copies per microlitre in spiked sample (nuclease-free water)
Sample	Campylobacter	Salmonella	stx1	stx2	eae	Bacteroides	Giardia	Cryptosporidium
Sample 1	100	100	1000	100	1000	0	100	100
Sample 2	100	100	100	100	100	100	100	100
Sample 3	100	1000	100	100	0	10	1000	10
Sample 4	0	100	10	1000	100	10	0	1000
Sample 5	0	0	0	0	0	0	0	0
Sample 6	10	1000	0	10	10	1000	100	100
Sample 7	10	10	10	10	10	10	10	10
Sample 8	1000	1000	1000	1000	1000	1000	1000	1000
Sample 9	100	10	100	0	1000	100	10	0
Sample 10	10	0	10	10	100	1000	10	10

### Sheet: Sample set 2
Copies per microlitre in spiked sample
Sample	Campylobacter	Salmonella	stx1	stx2	eae	Bacteroides	Giardia	Cryptosporidium	Sample details
Soil-1-background	0	0	0	0	0	0	0	0	River bed sediment from core, Warrandyte, Melbourne, Australia
Soil-2	100	100	100	100	100	100	100	100
Soil-3	10	10	10	10	10	10	10	10
Soil-4	10	1000	0	10	10	1000	100	100
Soil-5	100	100	1000	100	1000	0	100	100
Creek-1-background	0	0	0	0	0	0	0	0	Urban stormwater, Monbulk, Melbourne, Australia
Creek-2	100	100	100	100	100	100	100	100
Creek-3	10	10	10	10	10	10	10	10
Creek-4	10	1000	0	10	10	1000	100	100
Creek-5	100	100	1000	100	1000	0	100	100
Stool-1-background	0	0	0	0	0	0	0	0	Human stool, female, Melbourne Australia
Stool-2	100	100	100	100	100	100	100	100
Stool-3	10	10	10	10	10	10	10	10
Stool-4	10	1000	0	10	10	1000	100	100
Stool-5	100	100	1000	100	1000	0	100	100
Exblank-1-background	0	0	0	0	0	0	0	0	Method extraction blank
Exblank-2	100	100	100	100	100	100	100	100
Exblank-3	10	10	10	10	10	10	10	10
Exblank-4	10	1000	0	10	10	1000	100	100
Exblank-5	100	100	1000	100	1000	0	100	100
Potable-1	200	200	200	200	200	200	200	200	Hot water system, Brunswick, Melbourne, Australia
Potable-2	200	200	200	200	200	200	200	200	Hot water system, Olinda, Melbourne, Australia
Potable-3	200	200	200	200	200	200	200	200	Hot water system, Rowville, Melbourne, Australia
Potable-4	200	200	200	200	200	200	200	200	Hot water system, Brighton, Melbourne, Australia
Potable-5	200	200	200	200	200	200	200	200	Hot water system, Glen Huntly, Melbourne, Australia
Potable-6	200	200	200	200	200	200	200	200	Potable tap, Elwood, Melbourne, Australia
Potable-7	200	200	200	200	200	200	200	200	Potable tap, Rye, Melbourne, Australia
Wastewater-1	NA: not spiked								Raw sewage, Bangholme, Melbourne, Australia
Wastewater-2									Raw sewage, Bangholme, Melbourne, Australia
Wastewater-3									Raw sewage, Bangholme, Melbourne, Australia
Wastewater-4									Urban stormwater, Monbulk, Melbourne, Australia
Wastewater-5									Urban stormwater, Monbulk, Melbourne, Australia
Wastewater-6									Urban stormwater, Monbulk, Melbourne, Australia
Wastewater-7									Septic tank, Park Orchards, Melbourne, Australia
Wastewater-8									Raw sewage, Bangholme, Melbourne, Australia
Wastewater-9									Septic tank, Rye, Melbourne, Australia
