## Supplementary material for "TaqMan Array Cards enable monitoring of diverse enteric pathogens across environmental and host reservoirs": Table S4

### Sheet: Sheet1
Sample name	Target name	TAC copies per ul	qPCR copies per ul	Spiked copies per ul	Matrix
SET1-9	Campylobacter jejuni/coli	16.1573	165.45	100	Nuclease-free water
SET1-9	Salmonella	2.99177	7.30498	10	Nuclease-free water
SET1-9	STEC (stx1)	91.3311	73.8171	100	Nuclease-free water
SET1-9	STEC (stx2)	0	0	0	Nuclease-free water
SET1-9	EPEC (eae)	128.182	1888.01	1000	Nuclease-free water
SET1-9	Cryptosporidium	0	0	0	Nuclease-free water
SET1-9	Giardia	0	25.0315	10	Nuclease-free water
SET1-9	Bacteroides	19.0704	36.1652	100	Nuclease-free water
SET1-10	Campylobacter jejuni/coli	3.00065	17.3206	10	Nuclease-free water
SET1-10	Salmonella	0	0	0	Nuclease-free water
SET1-10	STEC (stx1)	16.4209	25.8615	10	Nuclease-free water
SET1-10	STEC (stx2)	6.04803	11.2338	10	Nuclease-free water
SET1-10	EPEC (eae)	26.9161	161.942	100	Nuclease-free water
SET1-10	Cryptosporidium	0	30.7483	10	Nuclease-free water
SET1-10	Giardia	4.99338	32.9647	10	Nuclease-free water
SET1-10	Bacteroides	234.999	681.271	1000	Nuclease-free water
SET1-1	Campylobacter jejuni/coli	12.7098	132.631	100	Nuclease-free water
SET1-1	Salmonella	386.624	138.42	100	Nuclease-free water
SET1-1	STEC (stx1)	1265.68	1234.28	1000	Nuclease-free water
SET1-1	STEC (stx2)	62.8491	106.375	100	Nuclease-free water
SET1-1	EPEC (eae)	160.666	1194.39	1000	Nuclease-free water
SET1-1	Cryptosporidium	33.0949	194.208	100	Nuclease-free water
SET1-1	Giardia	69.6652	141.278	100	Nuclease-free water
SET1-1	Bacteroides	0	0	0	Nuclease-free water
SET1-2	Campylobacter jejuni/coli	6.49818	186.198	100	Nuclease-free water
SET1-2	Salmonella	208.965	329.676	100	Nuclease-free water
SET1-2	STEC (stx1)	44.3712	238.704	100	Nuclease-free water
SET1-2	STEC (stx2)	95.6044	162.073	100	Nuclease-free water
SET1-2	EPEC (eae)	16.9168	246.079	100	Nuclease-free water
SET1-2	Cryptosporidium	20.1236	337.872	100	Nuclease-free water
SET1-2	Giardia	71.9561	286.65	100	Nuclease-free water
SET1-2	Bacteroides	22.3181	96.081	100	Nuclease-free water
SET1-3	Campylobacter jejuni/coli	16.296	162.578	100	Nuclease-free water
SET1-3	Salmonella	508.414	5541.54	1000	Nuclease-free water
SET1-3	STEC (stx1)	150.888	272.228	100	Nuclease-free water
SET1-3	STEC (stx2)	88.5784	153.317	100	Nuclease-free water
SET1-3	EPEC (eae)	0	0	0	Nuclease-free water
SET1-3	Cryptosporidium	0	30.1226	10	Nuclease-free water
SET1-3	Giardia	474.417	587.947	1000	Nuclease-free water
SET1-3	Bacteroides	0	5.60611	10	Nuclease-free water
SET1-4	Campylobacter jejuni/coli	0	0	0	Nuclease-free water
SET1-4	Salmonella	27.5385	414.749	100	Nuclease-free water
SET1-4	STEC (stx1)	1.14204	16.7916	10	Nuclease-free water
SET1-4	STEC (stx2)	651.374	2727.23	1000	Nuclease-free water
SET1-4	EPEC (eae)	18.9861	172.846	100	Nuclease-free water
SET1-4	Cryptosporidium	228.518	3566	1000	Nuclease-free water
SET1-4	Giardia	0	21.1956	0	Nuclease-free water
SET1-4	Bacteroides	0	4.8482	10	Nuclease-free water
SET1-5	Campylobacter jejuni/coli	0	0	0	Nuclease-free water
SET1-5	Salmonella	0	0	0	Nuclease-free water
SET1-5	STEC (stx1)	0	0	0	Nuclease-free water
SET1-5	STEC (stx2)	0	0	0	Nuclease-free water
SET1-5	EPEC (eae)	0	0	0	Nuclease-free water
SET1-5	Cryptosporidium	0	0	0	Nuclease-free water
SET1-5	Giardia	0	0	0	Nuclease-free water
SET1-5	Bacteroides	0	0	0	Nuclease-free water
SET1-6	Campylobacter jejuni/coli	0.0161429	39.036	10	Nuclease-free water
SET1-6	Salmonella	1455.66	6969.62	1000	Nuclease-free water
SET1-6	STEC (stx1)	0	0	0	Nuclease-free water
SET1-6	STEC (stx2)	9.53584	12.026	10	Nuclease-free water
SET1-6	EPEC (eae)	2.09852	26.696	10	Nuclease-free water
SET1-6	Cryptosporidium	42.3071	378.245	100	Nuclease-free water
SET1-6	Giardia	92.7751	526.713	100	Nuclease-free water
SET1-6	Bacteroides	386.76	1439.35	1000	Nuclease-free water
SET1-7	Campylobacter jejuni/coli	7.07792	21.8459	10	Nuclease-free water
SET1-7	Salmonella	17.0624	18.2707	10	Nuclease-free water
SET1-7	STEC (stx1)	8.94657	20.981	10	Nuclease-free water
SET1-7	STEC (stx2)	39.5716	17.1013	10	Nuclease-free water
SET1-7	EPEC (eae)	9.38051	43.546	10	Nuclease-free water
SET1-7	Cryptosporidium	4.79968	38.9291	10	Nuclease-free water
SET1-7	Giardia	10.0725	47.6862	10	Nuclease-free water
SET1-7	Bacteroides	3.70531	5.74884	10	Nuclease-free water
SET1-8	Campylobacter jejuni/coli	255.548	1266.45	1000	Nuclease-free water
SET1-8	Salmonella	876.753	4324.72	1000	Nuclease-free water
SET1-8	STEC (stx1)	1011.8	2150.81	1000	Nuclease-free water
SET1-8	STEC (stx2)	647.065	1028.19	1000	Nuclease-free water
SET1-8	EPEC (eae)	256.175	2165.12	1000	Nuclease-free water
SET1-8	Cryptosporidium	303.228	2847.79	1000	Nuclease-free water
SET1-8	Giardia	783.358	7793.97	1000	Nuclease-free water
SET1-8	Bacteroides	482.732	932.617	1000	Nuclease-free water
SET2-6-1	Campylobacter jejuni/coli	0	0	0	Soil
SET2-6-1	Salmonella	0	0	0	Soil
SET2-6-1	STEC (stx1)	0	0	0	Soil
SET2-6-1	STEC (stx2)	0	0	0	Soil
SET2-6-1	EPEC (eae)	0	0	0	Soil
SET2-6-1	Cryptosporidium	0	0	0	Soil
SET2-6-1	Giardia	0	0	0	Soil
SET2-6-1	Bacteroides	0	0	0	Soil
SET2-6-2	Campylobacter jejuni/coli	0.956097	0.627871	100	Soil
SET2-6-2	Salmonella	4.45737	4.15599	100	Soil
SET2-6-2	STEC (stx1)	10.5575	1.36148	100	Soil
SET2-6-2	STEC (stx2)	3.9339	0.853267	100	Soil
SET2-6-2	EPEC (eae)	9.15875	3.59024	100	Soil
SET2-6-2	Cryptosporidium	8.61918	0.656587	100	Soil
SET2-6-2	Giardia	0	0.782864	100	Soil
SET2-6-2	Bacteroides	9.50656	0	100	Soil
SET2-6-3	Campylobacter jejuni/coli	0	0	10	Soil
SET2-6-3	Salmonella	0	0	10	Soil
SET2-6-3	STEC (stx1)	0	0	10	Soil
SET2-6-3	STEC (stx2)	0	0	10	Soil
SET2-6-3	EPEC (eae)	0	0	10	Soil
SET2-6-3	Cryptosporidium	0	0	10	Soil
SET2-6-3	Giardia	0	0	10	Soil
SET2-6-3	Bacteroides	0	0	10	Soil
SET2-6-4	Campylobacter jejuni/coli	0	0	10	Soil
SET2-6-4	Salmonella	78.6293	128.253	1000	Soil
SET2-6-4	STEC (stx1)	0	0	0	Soil
SET2-6-4	STEC (stx2)	7.3904	0.472763	10	Soil
SET2-6-4	EPEC (eae)	0	0	10	Soil
SET2-6-4	Cryptosporidium	3.48227	1.5236	100	Soil
SET2-6-4	Giardia	3.63998	3.90865	100	Soil
SET2-6-4	Bacteroides	32.978	7.50357	1000	Soil
SET2-6-5	Campylobacter jejuni/coli	1.1056	0	100	Soil
SET2-6-5	Salmonella	0	5.93394	100	Soil
SET2-6-5	STEC (stx1)	276.945	1.84531	1000	Soil
SET2-6-5	STEC (stx2)	11.5983	0	100	Soil
SET2-6-5	EPEC (eae)	10.5949	13.6914	1000	Soil
SET2-6-5	Cryptosporidium	3.31957	0.238886	100	Soil
SET2-6-5	Giardia	19.6712	0.869227	100	Soil
SET2-6-5	Bacteroides	0	0	0	Soil
SET2-7-1	Campylobacter jejuni/coli	0	0	0	Creek
SET2-7-1	Salmonella	0	6.18422	0	Creek
SET2-7-1	STEC (stx1)	0	1.2808	0	Creek
SET2-7-1	STEC (stx2)	0	0	0	Creek
SET2-7-1	EPEC (eae)	0	0	0	Creek
SET2-7-1	Cryptosporidium	0	0	0	Creek
SET2-7-1	Giardia	43.4021	12.0288	0	Creek
SET2-7-1	Bacteroides	3139.1	1058.01	0	Creek
SET2-7-2	Campylobacter jejuni/coli	5.00361	12.4721	100	Creek
SET2-7-2	Salmonella	43.0587	111.122	100	Creek
SET2-7-2	STEC (stx1)	253.154	71.5254	100	Creek
SET2-7-2	STEC (stx2)	134.119	43.907	100	Creek
SET2-7-2	EPEC (eae)	42.5855	18.185	100	Creek
SET2-7-2	Cryptosporidium	12.8722	13.7493	100	Creek
SET2-7-2	Giardia	51.4031	20.7134	100	Creek
SET2-7-2	Bacteroides	3280.5	1022.85	100	Creek
SET2-7-3	Campylobacter jejuni/coli	0	1.2037	10	Creek
SET2-7-3	Salmonella	5.28533	7.52807	10	Creek
SET2-7-3	STEC (stx1)	44.5201	7.04973	10	Creek
SET2-7-3	STEC (stx2)	20.7448	4.73639	10	Creek
SET2-7-3	EPEC (eae)	3.2946	2.18211	10	Creek
SET2-7-3	Cryptosporidium	1.08975	7.57257	10	Creek
SET2-7-3	Giardia	2.68217	16.9181	10	Creek
SET2-7-3	Bacteroides	5007.7	997.411	10	Creek
SET2-7-4	Campylobacter jejuni/coli	0.251351	0	10	Creek
SET2-7-4	Salmonella	394.164	749.873	1000	Creek
SET2-7-4	STEC (stx1)	0	0	0	Creek
SET2-7-4	STEC (stx2)	0	2.19809	10	Creek
SET2-7-4	EPEC (eae)	12.4211	0.772821	10	Creek
SET2-7-4	Cryptosporidium	9.7968	3.09163	100	Creek
SET2-7-4	Giardia	52.8792	4.66532	100	Creek
SET2-7-4	Bacteroides	3341.1	942.343	1000	Creek
SET2-7-5	Campylobacter jejuni/coli	2.01954	7.5981	100	Creek
SET2-7-5	Salmonella	61.5514	71.3476	100	Creek
SET2-7-5	STEC (stx1)	2098.04	451.857	1000	Creek
SET2-7-5	STEC (stx2)	341.699	95.7461	100	Creek
SET2-7-5	EPEC (eae)	307.388	108.934	1000	Creek
SET2-7-5	Cryptosporidium	16.0099	8.00389	100	Creek
SET2-7-5	Giardia	71.0883	19.2516	100	Creek
SET2-7-5	Bacteroides	3260.55	735.459	0	Creek
SET2-8-1	Campylobacter jejuni/coli	0	0	0	Stool
SET2-8-1	Salmonella	0	0	0	Stool
SET2-8-1	STEC (stx1)	0	0	0	Stool
SET2-8-1	STEC (stx2)	0	0	0	Stool
SET2-8-1	EPEC (eae)	0	0	0	Stool
SET2-8-1	Cryptosporidium	0	0	0	Stool
SET2-8-1	Giardia	0.0321746	0.891356	0	Stool
SET2-8-1	Bacteroides	5.05422	0	0	Stool
SET2-8-2	Campylobacter jejuni/coli	41.1294	24.9026	100	Stool
SET2-8-2	Salmonella	35.9893	45.4021	100	Stool
SET2-8-2	STEC (stx1)	98.6496	28.7994	100	Stool
SET2-8-2	STEC (stx2)	33.167	27.0165	100	Stool
SET2-8-2	EPEC (eae)	61.4438	21.5212	100	Stool
SET2-8-2	Cryptosporidium	30.3296	10.1788	100	Stool
SET2-8-2	Giardia	27.7602	20.9841	100	Stool
SET2-8-2	Bacteroides	113.859	17.8198	100	Stool
SET2-8-3	Campylobacter jejuni/coli	0	4.02354	10	Stool
SET2-8-3	Salmonella	0	7.7916	10	Stool
SET2-8-3	STEC (stx1)	6.36041	4.49772	10	Stool
SET2-8-3	STEC (stx2)	7.57917	5.10664	10	Stool
SET2-8-3	EPEC (eae)	6.90703	1.18591	10	Stool
SET2-8-3	Cryptosporidium	0	0.593696	10	Stool
SET2-8-3	Giardia	8.33448	3.79682	10	Stool
SET2-8-3	Bacteroides	18.9672	0	10	Stool
SET2-8-4	Campylobacter jejuni/coli	0.939226	222.669	10	Stool
SET2-8-4	Salmonella	254.888	377.591	1000	Stool
SET2-8-4	STEC (stx1)	0	0	0	Stool
SET2-8-4	STEC (stx2)	0	2.57071	10	Stool
SET2-8-4	EPEC (eae)	0	1.50182	10	Stool
SET2-8-4	Cryptosporidium	19.1564	9.60916	100	Stool
SET2-8-4	Giardia	34.3039	32.3314	100	Stool
SET2-8-4	Bacteroides	390.712	428.62	1000	Stool
SET2-8-5	Campylobacter jejuni/coli	4.91182	16.6987	100	Stool
SET2-8-5	Salmonella	20.9706	30.8501	100	Stool
SET2-8-5	STEC (stx1)	591.455	244.962	1000	Stool
SET2-8-5	STEC (stx2)	56.8932	20.0551	100	Stool
SET2-8-5	EPEC (eae)	321.547	88.603	1000	Stool
SET2-8-5	Cryptosporidium	25.4193	6.36867	100	Stool
SET2-8-5	Giardia	38.1076	32.8338	100	Stool
SET2-8-5	Bacteroides	1.51643	0	0	Stool
SET2-9-1	Campylobacter jejuni/coli	0	0	0	Extraction blank
SET2-9-1	Salmonella	0	0	0	Extraction blank
SET2-9-1	STEC (stx1)	0	0	0	Extraction blank
SET2-9-1	STEC (stx2)	0	0	0	Extraction blank
SET2-9-1	EPEC (eae)	0	0	0	Extraction blank
SET2-9-1	Cryptosporidium	0	0	0	Extraction blank
SET2-9-1	Giardia	0	0	0	Extraction blank
SET2-9-1	Bacteroides	0	0	0	Extraction blank
SET2-9-2	Campylobacter jejuni/coli	9.51851	13.373	100	Extraction blank
SET2-9-2	Salmonella	28.2699	24.8882	100	Extraction blank
SET2-9-2	STEC (stx1)	107.848	11.7381	100	Extraction blank
SET2-9-2	STEC (stx2)	55.3291	10.2359	100	Extraction blank
SET2-9-2	EPEC (eae)	35.1179	3.10561	100	Extraction blank
SET2-9-2	Cryptosporidium	9.49813	5.06275	100	Extraction blank
SET2-9-2	Giardia	18.7015	15.2804	100	Extraction blank
SET2-9-2	Bacteroides	25.3342	21.6907	100	Extraction blank
SET2-9-3	Campylobacter jejuni/coli	0	1.63943	10	Extraction blank
SET2-9-3	Salmonella	0	3.27045	10	Extraction blank
SET2-9-3	STEC (stx1)	0	1.69691	10	Extraction blank
SET2-9-3	STEC (stx2)	12.0136	1.87287	10	Extraction blank
SET2-9-3	EPEC (eae)	0	1.14646	10	Extraction blank
SET2-9-3	Cryptosporidium	1.2848	0.872588	10	Extraction blank
SET2-9-3	Giardia	4.76003	2.73941	10	Extraction blank
SET2-9-3	Bacteroides	0.183944	0	10	Extraction blank
SET2-9-4	Campylobacter jejuni/coli	0	134.328	10	Extraction blank
SET2-9-4	Salmonella	112.632	231.626	1000	Extraction blank
SET2-9-4	STEC (stx1)	0	0	0	Extraction blank
SET2-9-4	STEC (stx2)	0.734696	2.02595	10	Extraction blank
SET2-9-4	EPEC (eae)	3.22578	1.09014	10	Extraction blank
SET2-9-4	Cryptosporidium	11.0184	3.94487	100	Extraction blank
SET2-9-4	Giardia	23.8055	17.909	100	Extraction blank
SET2-9-4	Bacteroides	254.913	355.098	1000	Extraction blank
SET2-9-5	Campylobacter jejuni/coli	1.86339	11.8031	100	Extraction blank
SET2-9-5	Salmonella	12.7797	22.0574	100	Extraction blank
SET2-9-5	STEC (stx1)	339.994	223.265	1000	Extraction blank
SET2-9-5	STEC (stx2)	56.2175	12.0468	100	Extraction blank
SET2-9-5	EPEC (eae)	92.0868	44.0101	1000	Extraction blank
SET2-9-5	Cryptosporidium	4.05673	4.30025	100	Extraction blank
SET2-9-5	Giardia	15.2775	18.4929	100	Extraction blank
SET2-9-5	Bacteroides	0	0	0	Extraction blank
Potable-1	Campylobacter jejuni/coli	46.1673	860.616	200	Potable water
Potable-1	Salmonella	41.8041	3.65623	200	Potable water
Potable-1	STEC (stx1)	72.4854	382.715	200	Potable water
Potable-1	STEC (stx2)	0	177.394	200	Potable water
Potable-1	EPEC (eae)	0	0	200	Potable water
Potable-1	Cryptosporidium	0	3.5748	200	Potable water
Potable-1	Giardia	462.724	217.77	200	Potable water
Potable-1	Bacteroides	39.5176	66.9695	200	Potable water
Potable-2	Campylobacter jejuni/coli	17.8926	1042.13	200	Potable water
Potable-2	Salmonella	31.9438	4.74865	200	Potable water
Potable-2	STEC (stx1)	0	165.758	200	Potable water
Potable-2	STEC (stx2)	131.136	286.36	200	Potable water
Potable-2	EPEC (eae)	0	147.036	200	Potable water
Potable-2	Cryptosporidium	32.8471	9.38763	200	Potable water
Potable-2	Giardia	780.183	267.418	200	Potable water
Potable-2	Bacteroides	0	89.4794	200	Potable water
Potable-3	Campylobacter jejuni/coli	0	880.145	200	Potable water
Potable-3	Salmonella	27.3894	3.77004	200	Potable water
Potable-3	STEC (stx1)	83.2181	129.663	200	Potable water
Potable-3	STEC (stx2)	0	190.887	200	Potable water
Potable-3	EPEC (eae)	34.7803	182.419	200	Potable water
Potable-3	Cryptosporidium	33.8562	14.2976	200	Potable water
Potable-3	Giardia	972.576	254.18	200	Potable water
Potable-3	Bacteroides	35.9399	92.6479	200	Potable water
Potable-4	Campylobacter jejuni/coli	21.3034	773.084	200	Potable water
Potable-4	Salmonella	21.1031	3.62312	200	Potable water
Potable-4	STEC (stx1)	0	207.679	200	Potable water
Potable-4	STEC (stx2)	135.471	217.369	200	Potable water
Potable-4	EPEC (eae)	0	182.279	200	Potable water
Potable-4	Cryptosporidium	0	6.17462	200	Potable water
Potable-4	Giardia	2101.49	202.968	200	Potable water
Potable-4	Bacteroides	107.329	64.1399	200	Potable water
Potable-5	Campylobacter jejuni/coli	4.7072	1088.16	200	Potable water
Potable-5	Salmonella	0	5.03748	200	Potable water
Potable-5	STEC (stx1)	112.365	185.512	200	Potable water
Potable-5	STEC (stx2)	0	157.342	200	Potable water
Potable-5	EPEC (eae)	0	132.926	200	Potable water
Potable-5	Cryptosporidium	0	6.73777	200	Potable water
Potable-5	Giardia	1145.67	246.414	200	Potable water
Potable-5	Bacteroides	121.917	82.127	200	Potable water
Potable-6	Campylobacter jejuni/coli	5.36243	1362.55	200	Potable water
Potable-6	Salmonella	31.5714	6.84897	200	Potable water
Potable-6	STEC (stx1)	111.39	116.28	200	Potable water
Potable-6	STEC (stx2)	96.6327	170.795	200	Potable water
Potable-6	EPEC (eae)	32.4856	115.07	200	Potable water
Potable-6	Cryptosporidium	50.5978	0	200	Potable water
Potable-6	Giardia	712.803	249.113	200	Potable water
Potable-6	Bacteroides	178.447	119.563	200	Potable water
Potable-7	Campylobacter jejuni/coli	9.76048	924.877	200	Potable water
Potable-7	Salmonella	28.8238	4.0342	200	Potable water
Potable-7	STEC (stx1)	136.749	174.609	200	Potable water
Potable-7	STEC (stx2)	0	207.774	200	Potable water
Potable-7	EPEC (eae)	22.8342	137.477	200	Potable water
Potable-7	Cryptosporidium	66.9983	0	200	Potable water
Potable-7	Giardia	866.691	343.156	200	Potable water
Potable-7	Bacteroides	252.828	121.396	200	Potable water
