## Supplementary material for "TaqMan Array Cards enable monitoring of diverse enteric pathogens across environmental and host reservoirs": Table S5

### Sheet: Wastewater - TAC results
	Wastewater sample 1			Wastewater sample 2			Wastewater sample 3			Wastewater sample 4			Wastewater sample 5			Wastewater sample 6			Wastewater sample 7			Wastewater sample 8
Target	Undiluted	01:10:00	01:20:00	Undiluted	01:10:00	01:20:00	Undiluted	01:10:00	01:20:00	Undiluted	01:10:00	01:20:00	Undiluted	01:10:00	01:20:00	Undiluted	01:10:00	01:20:00	Undiluted	01:10:00	01:20:00	Undiluted	01:10:00	01:20:00
16S rRNA	0	2.14187e+07	1.66286e+07	0	3.76608e+07	4.46605e+07	0	6.93262e+06	2.41804e+07	119923	5.36568e+06	6.13667e+06	0	8.57392e+06	1.84358e+07	0	6.56386e+06	1.11347e+07	0	2.30905e+07	2.14114e+07	0	2.74852e+07	3.10927e+07
Bacteroides	207353	231088	342289	0	1.5284e+06	2.24249e+06	0	131565	194216	2112.92	3614.12	3578.92	0	848.977	1531.72	3774.67	40394.1	34110.3	0	48113.8	37889.3	0	415640	459054
CrAssphage	258965	224642	271968	0	608546	416474	0	112992	170707	10802.4	6243.74	9036.42	0	616.104	1091.27	7453.31	21135.3	19393.9	0	78538.4	56259.4	0	289313	626309
Lachnospiraceae	21400.5	32881.9	22350.7	0	332784	121378	0	17889.7	122558	159.584	46.5131	134.536	0	399.914	364.86	0	73.9463	184.105	0	6421.15	27517.6	0	265487	12303.8
Campylobacter pan	201.185	11568.8	25799.8	0	29635	218498	0	10025.1	35636.3	29.0559	4698.3	3319.27	0	2906.09	1648.79	0	3812.69	16137.8	0	131450	139972	0	32555.5	138002
Entamoeba pan	2297.71	3169.05	1343.26	0	27986.1	29293.6	0	654.711	0	59.9815	0	0	0	186.647	261.714	0	159.164	0	0	66860.1	21111.9	0	39616.2	26269.8
Aeromonas	16410	14715.3	18069.5	0	28877.5	29386.9	0	8276.85	16714.3	2356.17	2409.59	2180.67	0	3784.39	3926.22	0	1967.49	2224.82	0	6733.21	5331.22	0	12506.9	15867.7
Blastocystis	1882.55	1640.87	2463.88	0	12298.8	20988.8	0	1986.81	5694.17	34.5085	75.1291	0	0	312.278	731.465	0	0	0	0	35165.4	89959.9	0	2005.06	5036.4
Shigella flexneri type III restriction enzyme (6)	362.181	1259.01	1588.41	0	2013.8	4998.07	0	2882.56	2139.76	0	0	0	0	0	0	0	0.873083	0	0	0	0	0	2283.14	1215.46
Bacteroides fragilis	733.36	875.114	934.64	0	1281.47	2044.93	0	161.431	188.316	0	0	0	0	0	0	1.14645	0	0	0	0	0	0	581.641	505.389
Yersinia enterocolitica	101.355	176.585	0	0	235.592	282.291	0	3.2927	493.709	267.136	558.347	191.421	0	94.1684	166.286	0	253.972	790.746	0	82.6379	0	0	405.398	1613.71
Giardia	147.118	196.183	140.082	0	502.723	446.578	0	57.256	437.638	6.40348	0	0	0	97.0595	65.1367	0	0	0	0	0	0	0	819.534	987.313
EAEC (aggR)	223.485	153.385	273.115	0	501.906	589.134	0	339.392	552.639	0	0	0	0	0	0	0	0	0	0	0	0	0	409.757	96.564
EPEC (eae)	171.895	133.079	197.638	0	937.87	1045.25	0	181.245	165.99	0	0	0	0	0	0	0	0	0	0	0	0	0	80.5781	0
Adenovirus F	3.35447	356.765	232.421	0	287.668	380.327	0	353.279	494.295	0	32.5463	0	0	20.9852	0	0	0	0	0	0	0	0	174.474	493.176
EAEC (aaiC)	78.8236	141.96	531.362	0	629.875	531.362	0	83.5699	166.349	0	0	0	0	0	0	0	0	0	0	0	0	0	428.079	124.473
ETEC (STh)	49.7028	259.188	60.7385	0	325.654	703.665	0	257.444	289.909	0	0	0	0	0	0	0	0	0	0	0	0	0	96.6205	237.199
EAEC (aatA)	0	118.073	135.02	0	546.227	373.006	0	248.413	562.969	0	0	0	0	0	0	0	0	0	0	0	0	0	94.2349	133.379
Shigella flexneri O-antigen (6)	40.397	36.0307	50.8495	0	684.588	254.607	0	79.7348	46.211	0	0	0	0	0	0	0	0	0	0	0	0	0	0	80.9047
STEC (stx1)	17.0033	0	228.681	0	316.721	333.073	0	0	0	0	0	0	0	0	0	0	0	0	0	0	0	0	0	0
ETEC (LT)	81.8302	24.6173	230.987	0	166.536	99.0618	0	0	107.576	0	0	0	0	0	0	0	0	0	0	0	0	0	157.524	0
EPEC (bfpA)	15.3805	43.3591	0	0	264.368	51.1523	0	149.618	0	0	0	0	0	0	114.994	0	0	0	0	0	0	0	0	0
ETEC (STp)	13.906	80.2501	161.844	0	54.7179	0	0	0	0	0	0	0	0	0	0	0	0	0	0	0	0	0	71.7544	0
STEC (stx2)	38.2545	0	200.318	0	57.3146	0	0	0	0	0	0	0	0	0	0	0	0	0	0	0	0	0	0	0
Cryptosporidium	0	0	0	0	0	32.6873	0	32.4109	55.7994	0	0	26.9365	0	0	0	0	0	0	0	0	0	0	0	0
Entamoeba histolytica	0	0	0	0	0	0	0	4.18814	0	0	0	0	0	0	0	0	0	0	0	0	0	0	76.8325	0
Campylobacter jejuni/coli	4.04108	0	0	0	10.2011	35.1538	0	0	0	0	0	0	0	0	0	0	0	0	0	0	0	0	0	0
Astrovirus	0	0	0	0	0	0	0	0	0	0	0	0	0	0	0	0	0	0	0	0	0	0	0	17.6321
Clostridioides difficile	0	13.2229	0	0	0	0	0	0	0	0	0	0	0	0	0	0	0	0	0	0	0	0	0	0
Norovirus GI	0	0	0	0	0	0	0	0	0	0	0	0	0	0	0	0	8.4458	0	0	4.75177	0	0	0	0
Shigella sonnei	0	0	0	0	0	0	0	0	0	0	0	0	0	0	0	0	0	0	0	0	0	0	6.79952	0
Salmonella enterica	3.16805	0	0	0	0	0	0	0	0	0	0	0	0	0	0	0	0	0	0	0	0	0	0	0
Plesiomonas shigelloides	1.62661	0	0	0	0	0	0	0	0	0	0	0	0	0	0	0	0	0	0	0	0	0	0	0
Rotavirus	0	0	0	0	0	0	0	0	0	0	0	0	0	0	0	0	0	0	0	0	0	0	0	0
Norovirus GII	0	0	0	0	0	0	0	0	0	0	0	0	0	0	0	0	0	0	0	0	0	0	0	0
Sapovirus	0	0	0	0	0	0	0	0	0	0	0	0	0	0	0	0	0	0	0	0	0	0	0	0
18S rRNA	0	0	0	0	0	0	0	0	0	0	0	0	0	0	0	0	0	0	0	0	0	0	0	0
Helicobacter pylori	0	0	0	0	0	0	0	0	0	0	0	0	0	0	0	0	0	0	0	0	0	0	0	0
Shigella/EIEC	0	0	0	0	0	0	0	0	0	0	0	0	0	0	0	0	0	0	0	0	0	0	0	0
Shigella flexneri (non-6)	0	0	0	0	0	0	0	0	0	0	0	0	0	0	0	0	0	0	0	0	0	0	0	0
Salmonella enterica serovar Typhi	0	0	0	0	0	0	0	0	0	0	0	0	0	0	0	0	0	0	0	0	0	0	0	0
Cyclospora cayetanensis	0	0	0	0	0	0	0	0	0	0	0	0	0	0	0	0	0	0	0	0	0	0	0	0
Cystoisospora belli	0	0	0	0	0	0	0	0	0	0	0	0	0	0	0	0	0	0	0	0	0	0	0	0
Ancylostoma duodenale	0	0	0	0	0	0	0	0	0	0	0	0	0	0	0	0	0	0	0	0	0	0	0	0
Ascaris lumbricoides	0	0	0	0	0	0	0	0	0	0	0	0	0	0	0	0	0	0	0	0	0	0	0	0
Necator americanus	0	0	0	0	0	0	0	0	0	0	0	0	0	0	0	0	0	0	0	0	0	0	0	0
Trichuris trichiura	0	0	0	0	0	0	0	0	0	0	0	0	0	0	0	0	0	0	0	0	0	0	0	0
Strongyloides stercoralis	0	0	0	0	0	0	0	0	0	0	0	0	0	0	0	0	0	0	0	0	0	0	0	0

### Sheet: Wastewater - qPCR results
	Assay Characteristics				Wastewater sample 1			Wastewater sample 2			Wastewater sample 3			Wastewater sample 4			Wastewater sample 5			Wastewater sample 6			Wastewater sample 7			Wastewater sample 8			Wastewater sample 9
Target	LLOQ	Amplification Efficiency (E)	R^2	Comment	copies/uL	Std Dev	Comment	copies/uL	Std Dev	Comment	copies/uL	Std Dev	Comment	copies/uL	Std Dev	Comment	copies/uL	Std Dev	Comment	copies/uL	Std Dev	Comment	copies/uL	Std Dev	Comment	copies/uL	Std Dev	Comment	copies/uL	Std Dev	Comment
eae	45.52	1.17	0.9	Failed E and R^2	17.3042	0.794687	inhibited	0	-	inhibited	15.8798	0.745388	inhibited	14.5719	0.596834		15.7412	0.661357		19.6399	1.12988	inhibited	0	0		0	0	inhibited	16.7028	0.75241	inhibited
cadF	42.61	1.04	0.977	Failed R^2	18.5707	3.51979	inhibited	18.2677	0.893984	inhibited	18.9057	1.51625	inhibited	0	0		0	0		0	0	inhibited	0	0		18.6517	3.21864	inhibited	0	0	inhibited
invA	34.66	1.45	0.98	Failed E	16.9485	20.1296	inhibited; <LLOQ	16.7801	8.3409	inhibited; <LLOQ	17.1244	18.2072	inhibited; <LLOQ	0	0	<LLOQ	0	0		0	0	inhibited	0	0		0	0	inhibited	0	0	inhibited
Giardia 18S	35.94	1	0.99		15.8692	0.772331	inhibited	15.9158	0.711818	inhibited	15.6425	0.581285	inhibited	18.8245	1.3188	<LLOQ	19.1478	1.01127	<LLOQ	0	0	inhibited; <LLOQ	19.6779	0.633958	<LLOQ	15.7725	1.20118	inhibited	17.4678	2.34122	inhibited
Cryptosporidium 18S	39.46	1.1	0.994	Failed E	19.6959	0.931407	inhibited; <LLOQ	18.934	0.570364	inhibited	18.4892	1.08837	inhibited	18.7739	5.85667		18.7412	3.89701		0	0	inhibited	0	0		0	0	inhibited	0	0	inhibited
stx-1	39.77	1.07	0.984		17.267	1.99718	inhibited	17.0892	0.619377	inhibited	17.6435	1.66672	inhibited	0	0		0	0		0	0	inhibited	0	0		18.2055	5.02612	inhibited	0	0	inhibited
stx-2	38.37	1.02	0.98		16.2753	1.71449	inhibited	15.6244	3.27816	inhibited	16.9861	1.03513	inhibited	0	0		0	0		0	0	inhibited	0	0		17.4941	0.780191	inhibited	0	0	inhibited
Bacteroides spp.	37.82	1.06	0.99		0	0	inhibited	15.7004	5839.31	inhibited	16.8713	780.625	inhibited	17.1187	3.5049		14.0459	279.169		17.8952	155.795	inhibited; <LLOQ	17.076	0.909483		0	0	inhibited	0	0	inhibited
Acceptance Criteria
R^2	>0.98
LLOQ	Average of triplicates/duplicate below this value
E	0.9-1.1
